# Targeted biomass degradation by the higher termite gut system - integrative omics applied to host and its gut microbiome

**DOI:** 10.1101/2020.02.06.937128

**Authors:** Magdalena Calusinska, Martyna Marynowska, Marie Bertucci, Boris Untereiner, Dominika Klimek, Xavier Goux, David Sillam-Dussès, Piotr Gawron, Rashi Halder, Paul Wilmes, Pau Ferrer, Patrick Gerin, Yves Roisin, Philippe Delfosse

## Abstract

M*iscanthus* sp. is regarded as suitable biomass for different biorefinery value chains. However, due to high recalcitrance, its wide use is yet untapped. Termite is the most efficient lignocellulose degrading insect, and its success results from synergistic cooperation with its gut microbiome. Here, we investigated at holobiont level the dynamic adaptation of a higher termite *Cortaritermes* sp. to imposed *Miscanthus* diet, with a long-term objective of overcoming lignocellulose recalcitrance. We used an integrative omics approach, comprising amplicon sequencing, metagenomics and metatranscriptomics that we combined with enzymatic characterisation of carbohydrate active enzymes from termite gut Fibrobacteres and Spirochaetae. Adaptation to the new diet was evidenced by reduced gut bacterial diversity and modified gene expression profiles, further suggesting a shift towards utilisation of cellulose and arabinoxylan, two main components of *Miscanthus* lignocellulose. Low identity of reconstructed microbial genomes to microbes from closely related termite species, supported the hypothesis of a strong phylogenetic relationship between host and its gut microbiome. Application-wise, this makes each termite gut system an endless source of enzymes that are potentially industrially relevant.

This study provides a framework for better understanding the complex lignocellulose degradation by the higher termite gut system and paves a road towards its future bioprospecting.
