## Supplementary_Table_3 for "Targeted biomass degradation by the higher termite gut system - integrative omics applied to host and its gut microbiome"

### Sheet: COGs
Supplementary Table 3. Relative abundance of genes (metagenomics) and gene transcripts (metatranscriptomics, host transcriptomics) assigned to Clusters of Orthologous Groups (COGs) for gut microbiome and host transcriptome.
Data is given in percentage of genes/gene transcripts assigned to COGs (%).
The de novo metatranscriptome (gut microbiome)													The de novo metagenome (gut microbiome; applied only to LM1_8)
	% TPMs LM1_1	% TPMs LM1_2	% TPMs LM1_8		Func_id	Function name								Metagenomics abundance at LM1_8 (% of COGs)	Number of re-constructed genes LM1_8 (gene count was duplicated if a singe gene was assigned to several COG categories)	Func_id	Function name
A	0.0032845	0.00187703	0.00503927		A	RNA processing and modification								0.0044553	7	A	RNA processing and modification
B	0.0760767	0.0376148	0.0651636		B	Chromatin structure and dynamics								0.017256	24	B	Chromatin structure and dynamics
C	9.0082	8.29119	8.60175		C	Energy production and conversion								4.8327	6938	C	Energy production and conversion
D	0.919312	0.776375	0.848392		D	Cell cycle control, cell division, chromosome partitioning								1.24803	1875	D	Cell cycle control, cell division, chromosome partitioning
E	6.92146	6.18353	6.03094		E	Amino acid transport and metabolism								7.0909	10313	E	Amino acid transport and metabolism
F	2.13212	1.7544	1.82195		F	Nucleotide transport and metabolism								2.65374	3936	F	Nucleotide transport and metabolism
G	12.386	12.7448	13.8985		G	Carbohydrate transport and metabolism								6.85818	10411	G	Carbohydrate transport and metabolism
H	2.64059	2.15035	2.13847		H	Coenzyme transport and metabolism								3.04573	4652	H	Coenzyme transport and metabolism
I	2.73362	2.30036	2.07466		I	Lipid transport and metabolism								2.35921	3690	I	Lipid transport and metabolism
J	9.82195	11.9407	9.6592		J	Translation, ribosomal structure and biogenesis								6.43108	8976	J	Translation, ribosomal structure and biogenesis
K	3.50309	3.23294	3.23043		K	Transcription								5.30089	7860	K	Transcription
L	4.64763	3.27329	3.44351		L	Replication, recombination and repair								7.91547	11284	L	Replication, recombination and repair
M	3.69925	3.21903	3.19017		M	Cell wall/membrane/envelope biogenesis								6.65697	10918	M	Cell wall/membrane/envelope biogenesis
N	15.7047	18.8558	19.8122		N	Cell motility								4.35854	5571	N	Cell motility
O	3.43059	3.31137	3.33568		O	Posttranslational modification, protein turnover, chaperones								3.36265	4962	O	Posttranslational modification, protein turnover, chaperones
P	1.77676	2.21228	1.89521		P	Inorganic ion transport and metabolism								3.25039	4735	P	Inorganic ion transport and metabolism
Q	1.08851	0.826965	0.736059		Q	Secondary metabolites biosynthesis, transport and catabolism								0.825107	1474	Q	Secondary metabolites biosynthesis, transport and catabolism
R	8.14246	7.09629	7.07749		R	General function prediction only								12.8756	19672	R	General function prediction only
S	3.38816	2.96375	3.08625		S	Function unknown								7.29529	11172	S	Function unknown
T	4.53184	5.97249	6.15427		T	Signal transduction mechanisms								9.16794	11421	T	Signal transduction mechanisms
U	2.39699	2.16102	2.11752		U	Intracellular trafficking, secretion, and vesicular transport								2.43784	3779	U	Intracellular trafficking, secretion, and vesicular transport
V	0.986628	0.668437	0.75256		V	Defense mechanisms								1.9977	3072	V	Defense mechanisms
Z	0.0608032	0.0248312	0.0245681		Z	Cytoskeleton								0.0143956	48	Z	Cytoskeleton
The de novo transcriptome (termite host)
	% TPMs LM1_1	% TPMs LM1_2	% TPMs LM1_8	Number of assigned gene transcripts to single COG cluster	Func_id	Function name
A	0.767805	0.786387	0.728419	49	A	RNA processing and modification
B	1.5614	1.46176	1.49679	95	B	Chromatin structure and dynamics
C	6.03415	7.96417	7.70054	211	C	Energy production and conversion
D	3.92549	4.50947	3.47615	200	D	Cell cycle control, cell division, chromosome partitioning
E	3.60462	3.10877	3.31675	419	E	Amino acid transport and metabolism
F	2.01074	1.5621	1.45357	122	F	Nucleotide transport and metabolism
G	4.53518	4.47723	4.81945	356	G	Carbohydrate transport and metabolism
H	1.91083	1.68261	1.41715	98	H	Coenzyme transport and metabolism
I	3.4152	3.69978	3.78295	277	I	Lipid transport and metabolism
J	13.0958	12.0584	12.4414	364	J	Translation, ribosomal structure and biogenesis
K	2.73722	2.67935	2.51945	498	K	Transcription
L	4.01502	4.56813	4.18852	531	L	Replication, recombination and repair
M	1.79016	1.59975	1.70758	113	M	Cell wall/membrane/envelope biogenesis
N	0.0805248	0.109395	0.091253	10	N	Cell motility
O	9.8264	8.54488	10.2677	510	O	Posttranslational modification, protein turnover, chaperones
P	3.93834	3.63281	4.60111	260	P	Inorganic ion transport and metabolism
Q	3.427	3.21718	3.32683	266	Q	Secondary metabolites biosynthesis, transport and catabolism
R	16.7731	17.1477	16.6878	1594	R	General function prediction only
S	2.73337	2.45405	2.80137	223	S	Function unknown
T	5.02727	5.38029	4.80733	454	T	Signal transduction mechanisms
U	1.6496	1.60951	1.62047	141	U	Intracellular trafficking, secretion, and vesicular transport
V	0.796503	0.78338	0.720933	78	V	Defense mechanisms
Y	0.03158	0.0345911	0.0285998	4	Y	Nuclear structure
Z	6.31272	6.92828	5.99782	198	Z	Cytoskeleton
