## Supplementary_Table_6 for "Targeted biomass degradation by the higher termite gut system - integrative omics applied to host and its gut microbiome"

### Sheet: Sheet1
Supplementary Table 6: Characterisation of heterologously produced CAZymes
	assigned phylum (PhyloPhlan)	Gene name	CAZy family (dbCAN)	EC (HotPep predicted activity)	Function name	Assigned specificity	Tested sustrate (positive activity)	Tested sustrates (no activity detected)
gene_1	Spirochaetae	Ga0225328_1330612_1	GH1	3.2.1.21	β-glucosidase	β-glucosidase	PNP-β-glucopyranoside	PNP-α-D-mannopyranoside, PNP-β-D-xylopyranoside, PNP-β-D-mannopyranoside, PNP-α-L-arabinofuranoside, PNP-β-D-cellobioside, PNP-α-D-galactopyranoside, PNP-acetate, PNP-α-D-glucopyranoside, CMC, Arabinoxylan, Galactomannan, Glucomannan, Xylan
gene_2	Fibrobacter	Ga0225328_1337239_1	GH11	3.2.1.8	Xylanase	Xylanase	Xylan, Arabinoxylan	PNP-α-D-mannopyranoside, PNP-β-D-glucopyranoside, PNP-β-D-xylopyranoside, PNP-β-D-mannopyranoside, PNP-α-L-arabinofuranoside, PNP-β-D-cellobioside, PNP-α-D-galactopyranoside, PNP-acetate, PNP-α-D-glucopyranoside, CMC, Galactomannan, Glucomannan
gene_3	Spirochaetae	Ga0225328_1088296_1	GH130	2.4.1.x	not detected	not detected		PNP-α-D-mannopyranoside, PNP-β-D-glucopyranoside, PNP-β-D-xylopyranoside, PNP-β-D-mannopyranoside, PNP-α-L-arabinofuranoside, PNP-β-D-cellobioside, PNP-α-D-galactopyranoside, PNP-acetate, PNP-α-D-glucopyranoside, CMC, Arabinoxylan, Galactomannan, Glucomannan, Xylan
gene_4	Spirochaetae	Ga0225328_1060674_4	GH130	2.4.1.x	not detected	not detected		PNP-α-D-mannopyranoside, PNP-β-D-glucopyranoside, PNP-β-D-xylopyranoside, PNP-β-D-mannopyranoside, PNP-α-L-arabinofuranoside, PNP-β-D-cellobioside, PNP-α-D-galactopyranoside, PNP-acetate, PNP-α-D-glucopyranoside, CMC, Arabinoxylan, Galactomannan, Glucomannan, Xylan
gene_5	Spirochaetae	Ga0225328_1097431_1	GH3	3.2.1.21	β-glucosidase	β-glucosidase	PNP-β-glucopyranoside	PNP-α-D-mannopyranoside, PNP-β-D-xylopyranoside, PNP-β-D-mannopyranoside, PNP-α-L-arabinofuranoside, PNP-β-D-cellobioside, PNP-α-D-galactopyranoside, PNP-acetate, PNP-α-D-glucopyranoside, CMC, Arabinoxylan, Galactomannan, Glucomannan, Xylan
gene_6	Spirochaetae	Ga0225328_1097895_1	GH43_1	3.2.1.37	β-xylosidase	not detected		PNP-α-D-mannopyranoside, PNP-β-D-glucopyranoside, PNP-β-D-xylopyranoside, PNP-β-D-mannopyranoside, PNP-α-L-arabinofuranoside, PNP-β-D-cellobioside, PNP-α-D-galactopyranoside, PNP-acetate, PNP-α-D-glucopyranoside, CMC, Arabinoxylan, Galactomannan, Glucomannan, Xylan
gene_7	Fibrobacteres	Ga0225328_1363039_1	GH5_CBM6	3.2.1.4	Cellulase	not detected		PNP-α-D-mannopyranoside, PNP-β-D-glucopyranoside, PNP-β-D-xylopyranoside, PNP-β-D-mannopyranoside, PNP-α-L-arabinofuranoside, PNP-β-D-cellobioside, PNP-α-D-galactopyranoside, PNP-acetate, PNP-α-D-glucopyranoside, CMC, Arabinoxylan, Galactomannan, Glucomannan, Xylan
gene_8	Fibrobacteres	Ga0225328_1308353_1	GH5_10	not detected	not detected	Mannanase	Glucomannan, galactomannan	PNP-α-D-mannopyranoside, PNP-β-D-glucopyranoside, PNP-β-D-xylopyranoside, PNP-β-D-mannopyranoside, PNP-α-L-arabinofuranoside, PNP-β-D-cellobioside, PNP-α-D-galactopyranoside, PNP-acetate, PNP-α-D-glucopyranoside, CMC, Arabinoxylan, Xylan
gene_9	Fibrobacteres	Ga0225328_1086890_1	GH5_2	3.2.1.4	Cellulase	not detected		PNP-α-D-mannopyranoside, PNP-β-D-glucopyranoside, PNP-β-D-xylopyranoside, PNP-β-D-mannopyranoside, PNP-α-L-arabinofuranoside, PNP-β-D-cellobioside, PNP-α-D-galactopyranoside, PNP-acetate, PNP-α-D-glucopyranoside, CMC, Arabinoxylan, Galactomannan, Glucomannan, Xylan
gene_10	Spirochaetae	Ga0225328_1208138_1	GH5_4	3.2.1.4	Cellulase	Multifunctional	Glucomannan, Xylan, Arabinoxylan, CMC	PNP-α-D-mannopyranoside, PNP-β-D-glucopyranoside, PNP-β-D-xylopyranoside, PNP-β-D-mannopyranoside, PNP-α-L-arabinofuranoside, PNP-β-D-cellobioside, PNP-α-D-galactopyranoside, PNP-acetate, PNP-α-D-glucopyranoside, Galactomannan
gene_11	Spirochaetae	Ga0225328_1403687_1	CE4	not detected	not detected	not detected		PNP-α-D-mannopyranoside, PNP-β-D-glucopyranoside, PNP-β-D-xylopyranoside, PNP-β-D-mannopyranoside, PNP-α-L-arabinofuranoside, PNP-β-D-cellobioside, PNP-α-D-galactopyranoside, PNP-acetate, PNP-α-D-glucopyranoside, CMC, Arabinoxylan, Galactomannan, Glucomannan, Xylan
Spirochaetae gene cluster 4 (Supplementary Fig. 15)
gene_12	Spirochaetae	Ga0264413_1002156	CBM6.hmm_GH43.hmm	3.2.1.55	arabinoxylan arabinofuranohydrolase	arabinoxylan arabinofuranohydrolase	PNP-α-L-arabinofuranoside	PNP-α-D-mannopyranoside, PNP-β-D-glucopyranoside, PNP-β-D-xylopyranoside, PNP-β-D-mannopyranoside, PNP-β-D-cellobioside, PNP-α-D-galactopyranoside, PNP-acetate, PNP-α-D-glucopyranoside, CMC, Arabinoxylan, Galactomannan, Glucomannan, Xylan
gene_13	Spirochaetae	Ga0264413_1002157	GH10.hmm	3.2.1.8	Xylanase	Xylanase	Xylan, Arabinoxylan	PNP-α-D-mannopyranoside, PNP-β-D-glucopyranoside, PNP-β-D-xylopyranoside, PNP-β-D-mannopyranoside, PNP-α-L-arabinofuranoside, PNP-β-D-cellobioside, PNP-α-D-galactopyranoside, PNP-acetate, PNP-α-D-glucopyranoside, CMC, Galactomannan, Glucomannan
gene_14	Spirochaetae	Ga0264413_1002158	GH43_29.hmm	3.2.1.37	β-xylosidase	not detected		PNP-α-D-mannopyranoside, PNP-β-D-glucopyranoside, PNP-β-D-xylopyranoside, PNP-β-D-mannopyranoside, PNP-α-L-arabinofuranoside, PNP-β-D-cellobioside, PNP-α-D-galactopyranoside, PNP-acetate, PNP-α-D-glucopyranoside, CMC, Arabinoxylan, Galactomannan, Glucomannan, Xylan
gene_15	Spirochaetae	Ga0264413_1002159	CBM6.hmm_GH43.hmm	not detected	β-xylosidase	not detected		PNP-α-D-mannopyranoside, PNP-β-D-glucopyranoside, PNP-β-D-xylopyranoside, PNP-β-D-mannopyranoside, PNP-α-L-arabinofuranoside, PNP-β-D-cellobioside, PNP-α-D-galactopyranoside, PNP-acetate, PNP-α-D-glucopyranoside, CMC, Arabinoxylan, Galactomannan, Glucomannan, Xylan
gene_16	Spirochaetae	Ga0264413_10021510	CE1.hmm	3.1.1.73	feruloyl esterase	not detected		PNP-α-D-mannopyranoside, PNP-β-D-glucopyranoside, PNP-β-D-xylopyranoside, PNP-β-D-mannopyranoside, PNP-α-L-arabinofuranoside, PNP-β-D-cellobioside, PNP-α-D-galactopyranoside, PNP-acetate, PNP-α-D-glucopyranoside, CMC, Arabinoxylan, Galactomannan, Glucomannan, Xylan
