## Supplementary_Table_9 for "Targeted biomass degradation by the higher termite gut system - integrative omics applied to host and its gut microbiome"

### Sheet: Comparison_termites_genes
Supplementary Table 9: Comparison of CAZy genomic (cazymes domains; here defined based on the expressed termite host cazymes) content between the different termite species with sequenced genomes).
	Termite species
CAZy family	M.natalensis*	Z.nevadensis*	Cortaritermes sp.**		* gene information retrieved from the sequenced genome
AA1		7	1		** gene information retrieved from the de novo assembled transcriptome (may not be exhaustive)/ this study
AA3_2		69	11		*** discovered through additional blast search, not revealed using dbCAN (putaive CAZy)
AA15 ***		1	1
CBM13		3	5
CBM14	16	33	20
CBM20		1
CBM21	2	2	2
CBM32	3	3	6
CBM47	2	2	1
CBM48			2
CBM50	2	1	4
CBM57	1	1	2
CBM6			2
CE1	7	8	7
CE13	1	1	1
CE14	1	1
CE3	1	2
CE4	3	3	1
CE7	1	1
CE9	4	4
GH18	12	14	12
GH1	11	7	13
GH13	8	9	17
GH20	6	8	5
GH2	5	4	3
GH16	4	5	2
GH31	4	6	5
GH47	4	5	6
GH9	4	6	4
GH22	3	3	3
GH37	3	3	6
GH38	3	3	6
GH109	2	5
GH30	2	2	1
GH35	2	1	2
GH119	1	1
GH15	1	1	2
GH27	1	2	1
GH29	1	2	1
GH39	1	1	1
GH56	1	1
GH63	1	1	1
GH74	1	1
GH79	1	2
GH85	1	1	1
GH89	1	1	1
GH99	1	1	1
GH45			2
GH84		1	1
GT1	15	18	8
GT10	4	4	6
GT11	3	2	3
GT13	2	5	3
GT14	1	1	1
GT16	1	1	1
GT17	1	1	1
GT2	5	5	4
GT20	2	2	1
GT21	2	1	1
GT22	6	4	2
GT23	1	1	1
GT24	1	1	1
GT25	1	1	2
GT27	9	9	9
GT28	1	1	1
GT29	1	1
GT3	1	1	1
GT31	13	13	10
GT32	6	7	9
GT33	1	1
GT35	1	1	1
GT39	2	2	2
GT4	3	3	3
GT41	42	55	2
GT43	3	3	3
GT47	3	1	3
GT49	8	6	7
GT50	1	1	1
GT54	1	1	1
GT57	2	2
GT58	1	1	1
GT59	1	1	1
GT61	2	1	1
GT62	1	1
GT64	2	3	2
GT65	1	1	1
GT66	2	2	2
GT68	1	1	1
GT7	3	5	4
GT76	1	1
GT8	3	3	4
GT90	2	2	1
GT92	4	4	2
sum (CAZy domains)	296	421	271
