## Supplementary_Table_10 for "Targeted biomass degradation by the higher termite gut system - integrative omics applied to host and its gut microbiome"

### Sheet: subcellular localisation
Supplementary Table 10: Per phylum summary of the sub-cellular localisation of GH-assigned genes and further functionally annotated with HotPep. Focus on endoglucanase is given on the right.
phylum	TPM abundance LM1_8 (RNA-seq)	gene count				EC	3.2.1.4
unassigned phylum	20.6474
C:cytoplasm	16.375	20				phylum	TPM abundance LM1_8 (RNA-seq)	gene count
C:extracellular space	0.971135	2				unassigned phylum	1.62917
C:outer membrane	1.62917	1				C:extracellular space		1
C:plasma membrane	0.0483127	2				C:outer membrane	1.62917	1
Acidobacteria.c	22.5307					Actinobacteria.c
C:cytoplasm	11.3475	15				C:cytoplasm		1
C:extracellular space	7.291	13
C:plasma membrane	0.0983226	3				Bacteroidetes.c
						C:cytoplasm	6.6249	4
Actinobacteria.c	2.63502	5				C:extracellular space		1
C:cytoplasm	2.63502	5
						Chlorobi.c		1
Bacteroidetes.c	35.3244					C:extracellular space		1
C:cytoplasm	20.7964	26
C:extracellular space	7.08802	8				Fibrobacteres.c
C:plasma membrane	4.16825	5				C:cytoplasm	301.806	35
						C:extracellular space	386.034	70
Chlorobi.c	77.4431					C:outer membrane	129.247	15
C:cytoplasm	55.8174	18				C:plasma membrane	85.1113	31
C:extracellular space	3.6706	2
C:outer membrane		1				Spirochaetes.c
C:plasma membrane	2.20949	4				C:cytoplasm	73.7746	42
						C:extracellular space	122.793	41
Fibrobacteres.c	2457.26					C:outer membrane	306.278	50
C:cytoplasm	572.495	107				C:plasma membrane	183.559	41
C:extracellular space	875.089	114
C:outer membrane	184.871	17
C:plasma membrane	124.51	49
Proteobacteria.c	165.443
C:cytoplasm	137.717	9
Spirochaetes.c	9336.09
C:cytoplasm	1672.73	766
C:extracellular space	4484.63	198
C:outer membrane	339.069	57
C:plasma membrane	629.409	133
